# Coordination between ECM and cell-cell adhesion regulates the development of islet aggregation, architecture, and functional maturation

**DOI:** 10.1101/2022.04.27.489466

**Authors:** Wilma Tixi, Maricela Maldonado, Ya-Ting Chang, Amy Chiu, Wilson Yeung, Nazia Parveen, Michael Nelson, Ryan Hart, Shihao Wang, Wu Jih Hsu, Patrick Fueger, Janel L. Kopp, Mark O. Huising, Sangeeta Dhawan, Hung-Ping Shih

## Abstract

Pancreatic islets are 3-dimensional cell aggregates consisting of unique cellular composition, cell-to-cell contacts, and interactions with blood vessels. Cell aggregation is essential for islet endocrine function; however, it remains unclear how developing islets establish aggregation. By combining genetic animal models, imaging tools, and gene expression profiling, we demonstrate that islet aggregation is regulated by extracellular matrix signaling and cell-cell adhesion. Islet endocrine cell-specific inactivation of extracellular matrix receptor Integrin β1 disrupted blood vessel interactions but promoted cell-cell adhesion and the formation of larger islets. In contrast, ablation of cell-cell adhesion molecule α-Catenin promoted blood vessel interactions yet compromised islet clustering. Simultaneous removal of Integrin β1 and α-Catenin disrupts islet aggregation and the endocrine cell maturation process, demonstrating that establishment of islet aggregates is essential for functional maturation. Our study provides new insights into understanding the fundamental self-organizing mechanism for islet aggregation, architecture, and functional maturation.

**HIGHLIGHTS:**

- Islet vascularization and aggregation are regulated via ECM-Itgb1 signaling
- ECM-Itgb1 signaling negatively controls islet aggregation via regulation of cell-cell adhesion during development
- Cell-cell adhesion negatively regulates the interaction of endocrine cell-vasculature in islets
- Differential cell adhesion regulates the establishment of islet architecture
- Endocrine functional maturation depends on islet aggregation regulated by the coordination of ECM-Itgb1 signaling and cell-cell adhesion
