## Supplementary material for "Coordination between ECM and cell-cell adhesion regulates the development of islet aggregation, architecture, and functional maturation": List of n and statistics

### Sheet: Sheet1
Figure		Description		Biological Replicates - Animals (n)		Samples=Section*animal		Islets (n)		Cells (n)
			Age	WT	Mutant	WT	Mutant	WT	Mutant	WT	Mutant	Statistics Test
1	1 I	RNA seq (Islet Cell Lineages and Functional Genes)	6 weeks	3	3
	1 J	IPGTT (6-16 weeks)	6-16 weeks	9	10							Unpaired T test
	1 K	GSIS in vivo	8 weeks	8	12							Unpaired T-test two tailed
	1 L	IPGTT (6-12 months)	6-12 months	22	16							Unpaired T test
	Suppl 1-1 D	Gcg area	6-8 weeks	4	4			253	266			Unpaired T test
	Suppl 1-1 E	Ins Area	6-8 weeks	4	4			209	287			Unpaired T test
	Suppl 1-1 F	Sst Area	6-8 weeks	4	4			252	186			Unpaired T test
	Suppl 1-1 G	Ppy Area	6-8 weeks	7	6			274	224			Unpaired T test
	Suppl 1-1 J	Average Islet Size	6-8 weeks	7	6			274	224			Unpaired T test
	Suppl 1-1 K	Islet size distribution	6-8 weeks	7	6			538	493			Mann-Whitney Test
	Suppl 1-1 L	RNA seq (Hypoxia Pathway)	6 weeks	3	3
	Suppl 1-1O	Islet BV density	8 weeks	3	3			253	297			Mann-Whitney Test
			3 months	3	3			46	69			Unpaired T test
	Suppl 2-1 A	qPCR Validation	8 weeks	4	4							Unpaired T-test for gen
2	2 C	Isolated Islet Average Islet Size	6 weeks	6	6			606	345			Unpaired T test
	2 D	Isolated Islet Total islet area	6 weeks	6	6			606	345			Unpaired T test
	2 E	Isolated Islet Size Distribution	6 weeks	6	6			606	345			Unpaired T test
	2 H	Ductal Area/Islet Area	6 weeks	3	3			18	21			Unpaired T test
	2 N	Aggregate Size - 2 hours - no ECM	P2-4	3	3			36 aggregates	27 aggregates	3000 per well	3000 per well	Unpaired T-test two tailed
		with ECM		3	3			27 aggregates	18 aggregates			Unpaired T-test two tailed
	Suppl 3-2 I	Beta Cell Surface Area	8 weeks	4	3			12	9			Unpaired T test
	Suppl 4-2 B	Aggregate size - 48 hours - no ECM	P2-4	3	3			54 aggregates	27 aggregates	3000 per well	3000 per well	Unpaired T-test two tailed
		with ECM		3	3			27 aggregates	27 aggregates			Unpaired T-test two tailed
3	3 C	Islet Area/ pancreas area		3	3			210	386			Mann-Whitney Test
	3 D	Average islet Size		3	3			210	386			Mann-Whitney Test
	3 G	RNA-Seq		4	4
	3 J	Islet BV Density		3	3			95	204			Mann-Whitney Test
	Suppl 5-3 C	Islet Size Distribution Frequency		3	3			210	386			Unpaired T-test for each range of size
4	4 B	IPGTT 8 weeks	8 weeks	20	20							Unpaired T-test for each time point
	4 C	GSIS 8 weeks	8 weeks	7	5							Unpaired T-test two tailed
	4 D	IPGTT 12 months	12 months	13	14							Unpaired T-test for each time point
	4 G	Insulin Area/Pancreas Area	8 weeks	3	3	9	9	105	119			Mann-Whitney Test
	4 H	Gcg Area/Pancreas Area	8 weeks	3	3	9	9	116	135			Mann-Whitney Test
	4 I	Endocrine area/Pancreas Area	Postnatal 0	3	3	17	18	118	143			Unpaired T-test for each age
			Postnatal 7	3	3	15	15	269	290
	4 J	Gcg Area/Pancreas Area	Postnatal 0	3	3	17	18	118	143			Unpaired T-test for each age
			Postnatal 7	3	3	15	15	269	290
	4 K	Sst Area/Pancreas Area	Postnatal 0	3	3	9	9	173	159			Unpaired T-test for each age
			Postnatal 7	3	3	7	7	89	117			Unpaired T-test for each age
	4 N	TUNEL	Postnatal 7	3	3	6	6	68	110	18212	30008	Unpaired T-test
	Suppl 6-4 A	qPCR Validation	8 weeks	4	4							Unpaired T-test for gen
	Suppl 6-4 B	Hyperglycemic Clamp - Blood Glucose	8-10 weeks	2	3							2way ANOVA, with Šidák's multiple comparisons test
	Suppl 6-4 C	Hyperglycemic Clamp - Insulin	8-10 weeks	2	3							2way ANOVA, with Šidák's multiple comparisons test
	Suppl 6-4 F	Sst area/pancreas area	8 weeks	3	3			103	117			Mann-Whitney Test
5	5 I	Localization of α-cells in Ctnna1(Δβ/Δβ) islets	P7	3	3	2	2	47	42			Unpaired T-test for each location
	5 J	Localization of α-cells in Ctnna1(Δα/Δα) islets	P7	4	4	2	2	62	88			Unpaired T-test for each location
7	7 I	IPGTT 8 weeks DKO	8 weeks	10	10							Unpaired T-test for each time point
	7 J	GSIS 20-38 weeks DKO	20-38 weeks	5	4							Unpaired T-test One tailed
